# CRISPR interference screens reveal tradeoffs between growth rate and robustness in *Synechocystis* sp. PCC 6803 across trophic conditions

**DOI:** 10.1101/2023.02.13.528328

**Authors:** Rui Miao, Michael Jahn, Kiyan Shabestary, Elton Paul Hudson

## Abstract

Barcoded mutant libraries are a powerful tool for elucidating gene function in microbes, particularly when screened in multiple growth conditions. Here, we screened a pooled CRISPR interference library of the model cyanobacterium *Synechocystis sp*. PCC 6803 in 11 bioreactor-controlled conditions, spanning multiple light regimes and carbon sources. This gene repression library contained 21,705 individual mutants with high redundancy over all open reading frames and non-coding RNAs. Comparison of the derived gene fitness scores revealed multiple instances of gene repression being beneficial in one condition while generally detrimental in others, particularly for genes within light harvesting and conversion, such as antennae components at high light and PSII subunits during photoheterotrophy. Suboptimal regulation of such genes likely represents a tradeoff of reduced growth speed for enhanced robustness to perturbation. The extensive dataset assigns condition-specific importance to many previously unannotated genes, and suggests new functions for central metabolic enzymes. Prk, GAPDH, and CP12 were critical for mixotrophy and photoheterotrophy, which implicates the ternary complex as important for redirecting metabolic flux in these conditions in addition to inactivation of the Calvin cycle in the dark. To predict the potency of sgRNA sequences, we applied machine learning on sgRNA sequences and gene repression data, which showed the importance of C enrichment and T depletion in the first 12 bp proximal to the PAM site. Fitness data for all genes in all conditions is compiled in an interactive web application.
