## Supplemental_material_2 for "CRISPR interference screens reveal tradeoffs between growth rate and robustness in *Synechocystis* sp. PCC 6803 across trophic conditions"

### Sheet: Full gene list
														Genes with high absolute fitness score and low p-adj in each tested condition
						HC, HL					HC, IL					HC, LL					LC, IL					LC, LL
						sgRNA_target	wmean_fitness	p_adj			sgRNA_target	wmean_fitness	p_adj			sgRNA_target	wmean_fitness	p_adj			sgRNA_target	wmean_fitness	p_adj			sgRNA_target	wmean_fitness	p_adj
						atpB	-7.26178	0.00402094			nrdA	-7.18054	0.00434847			rfbP	-7.8364	0.0048024			hisB2	-6.86719	0.00462347			nrdA	-7.20321	0.00445332
						rfbP	-6.67926	0.00883048			ycf43	-6.549	0.00438158			nrdA	-7.50897	0.0048024			nrdA	-6.72881	0.00572972			rpl5	-6.66901	0.004681
						atpD	-6.4975	0.00402094			pilT	-6.3336	0.00434847			rpl11	-6.44877	0.0048024			thrC2	-5.95516	0.00462347			atpB	-6.14202	0.00445332
						rpl5	-6.41923	0.00402094			rpl11	-6.05117	0.00440716			hisB2	-6.00682	0.0048024			desC(des9)	-5.72735	0.00462347			rfbP	-6.01831	0.00473693
						rpl11	-6.26745	0.0434062			tufA	-5.76368	0.00434847			thrC2	-5.9377	0.0048024			prk	-5.62072	0.00462347			fabF	-6.00344	0.00445332
						adk2	-6.25047	0.00402094			thrC2	-5.76107	0.00434847			desC(des9)	-5.93016	0.0048024			slr1611	-5.56095	0.00462347			rpl11	-5.85685	0.00747519
						nrdA	-6.14378	0.00402094			acp	-5.7506	0.00434847			rpl5	-5.87274	0.0048024			hemA	-5.42855	0.00462347			lpxA	-5.58493	0.00456626
						atpF	-6.10592	0.00402094			rpl10	-5.72001	0.00434847			acp	-5.8443	0.00702031			plsX	-5.39495	0.00462347			slr1462	-5.57122	0.00445332
						rpl10	-5.97322	0.00402094			rfbP	-5.70954	0.00438158			slr1949	-5.73209	0.0155633			cmpA	-5.3595	0.00462347			desC(des9)	-5.55346	0.00445332
						ftsH	-5.89328	0.00402094			pyrG	-5.66507	0.00434847			slr1778	-5.70653	0.00900905			dnaX	-5.34519	0.00593783			adk2	-5.49833	0.00445332
						atpI	-5.72009	0.00402094			rpl12	-5.51844	0.00434847			slr1462	-5.69987	0.0048024			tktA	-5.3185	0.00462347			ftsH2	-5.47217	0.00445332
						gmhA	-5.65051	0.00402094			leuB	-5.50045	0.00434847			ycf43	-5.69107	0.0048024			acp	-5.30065	0.00462347			tufA	-5.44256	0.004681
						sll0933	-5.56333	0.0328885			rpl5	-5.41519	0.0139169			slr1841	-5.64472	0.0048024			ycf43	-5.26779	0.00572972			slr0882	-5.40909	0.00445332
						ycf19	-5.54114	0.00402094			slr1046	-5.19195	0.00434847			lysA	-5.4733	0.0048024			slr1949	-5.25654	0.0103101			rpl35	-5.36509	0.00445332
						clpP4	-5.48658	0.00703267			rpl6	-5.16809	0.00438158			gmhA	-5.42044	0.0048024			slr1462	-5.25559	0.00462347			rpl33	-5.34752	0.00445332
						lpxA	-5.39464	0.00445027			hemB	-5.15623	0.0115493			lpxA	-5.41778	0.011958			sll0995	-5.24175	0.00462347			slr1841	-5.33842	0.00445332
						infA	-5.37426	0.00402094			hisB2	-5.15367	0.00434847			tufA	-5.39249	0.00866022			slr1778	-5.19698	0.00652768			hisB2	-5.26612	0.004681
						lepB2	-5.36496	0.00574085			sll0933	-5.14018	0.0183674			IAP75	-5.38801	0.0110353			ssr1768	-5.17289	0.00852752			rps11	-5.25902	0.00445332
						rps7	-5.36225	0.00420048			rfbA2	-5.12182	0.00434847			rpl6	-5.3875	0.0048024			lysA	-5.16317	0.00462347			slr0519	-5.15115	0.00445332
						pet112	-5.33149	0.00402094			slr1034	-5.10717	0.0477688			slr1611	-5.37823	0.0048024			accD	-5.13878	0.00462347			slr0050	-5.13589	0.0160388
						slr1676	-5.26339	0.00402094			accD	-5.08694	0.00434847			cbbA	-5.37592	0.0048024			guaA	-5.08074	0.00462347			rfbA2	-5.09267	0.00445332
						ycf43	-5.26211	0.0434062			adk2	-5.08023	0.00434847			rpl10	-5.36457	0.0048024			slr1095	-5.07463	0.00695369			rpoC1	-5.06164	0.00445332
						ftsH4	-5.25735	0.00402094			rpoC1	-5.06595	0.00436271			prk	-5.30321	0.0048024			ssl0350	-5.05135	0.0273031			thrC2	-5.01643	0.00445332
						atpA	-5.24515	0.00402094			rpl35	-5.02091	0.00434847			rfbA2	-5.27657	0.0048024			slr1470	-5.00922	0.00462347			prc	-4.97059	0.0305539
						slr1098	-5.18346	0.00402094			slr1949	-4.95759	0.0368756			rpl12	-5.12055	0.0048024			sll1714	-4.97758	0.0273031			rpl24	-4.9704	0.00446325
						rfbA2	-5.08813	0.00402094			rps15	-4.90606	0.00440716			pet112	-5.04963	0.0048024			dnaK2	-4.96555	0.00462347			rps15	-4.94614	0.004681
						secY	-5.0757	0.00402094			hisI	-4.89893	0.00596501			rps15	-5.04741	0.0048024			ndhH	-4.96004	0.00462347			atpD	-4.90299	0.00445332
						rpl6	-5.07481	0.0125947			IAP75	-4.88627	0.00900019			rpl35	-5.00707	0.0048024			pet112	-4.9552	0.00462347			pilT	-4.90065	0.0352617
						atp1	-5.05337	0.00402094			slr0050	-4.84665	0.00738046			sir	-4.97693	0.0048024			IAP75	-4.86635	0.0107527			secD	-4.88437	0.0149425
						rpl35	-5.04905	0.00402094			lysA	-4.81361	0.00503382			gylA	-4.96059	0.0048024			sll0556	-4.82268	0.0410219			rpl12	-4.8504	0.00565761
						rps15	-5.00767	0.00402094			plsX	-4.79853	0.00929886			fabF	-4.94035	0.0048024			slr1378	-4.7954	0.00462347			rps7	-4.84144	0.004681
						hisB2	-4.98697	0.00451265			guaA	-4.78253	0.00434847			rpoC1	-4.86371	0.0048024			trpS	-4.78289	0.00462347			trpS	-4.82833	0.00445332
						slr1783	-4.98295	0.00402094			slr0882	-4.77691	0.0100054			rps7	-4.81466	0.0340711			ndhK	-4.76343	0.00462347			rpl10	-4.82603	0.00445332
						sll1656	-4.98224	0.00402094			cbbA	-4.76372	0.00434847			ssl0350	-4.81342	0.0265084			sll1072	-4.75453	0.0152152			rpl6	-4.82197	0.00445332
						pilT	-4.8795	0.00402094			ileS	-4.75724	0.00434847			rps3	-4.78615	0.0048024			slr1419	-4.75286	0.0366822			lysA	-4.78169	0.00480087
						rpl24	-4.84894	0.00402094			atpB	-4.74534	0.00434847			odhB	-4.7654	0.0172552			fabF	-4.72373	0.00462347			infC	-4.74032	0.0108937
						atpH	-4.83546	0.00402094			entC	-4.73086	0.00434847			tktA	-4.7351	0.00660558			psaA	-4.7182	0.00462347			ccmA	-4.69806	0.0160388
						bioF	-4.77006	0.00402094			ftsH	-4.68869	0.00436271			adk2	-4.73473	0.0048024			rpoDI	-4.6654	0.00462347			rps3	-4.69261	0.00445332
						lysA	-4.73691	0.0053098			secY	-4.65292	0.00434847			atpB	-4.70955	0.00497307			prsA	-4.65768	0.00579878			ftsH	-4.68843	0.00445332
						im30	-4.71434	0.00402094			carB	-4.65228	0.00434847			ssr1768	-4.67818	0.0092638			sll5004	-4.6497	0.00827782			bioF	-4.6769	0.00895429
						rps17	-4.7055	0.00402094			slr0519	-4.62061	0.00434847			petC	-4.65144	0.012924			slr1818	-4.56974	0.00462347			tktA	-4.65807	0.0266049
						atpG	-4.70315	0.00402094			lpxA	-4.60245	0.00605971			ssr2067	-4.6446	0.0265084			sds	-4.56876	0.00462347			rps17	-4.65696	0.00445332
						rps11	-4.68685	0.00703267			rps7	-4.58289	0.0079977			slr0050	-4.61004	0.00592355			psbC	-4.54569	0.00462347			atpI	-4.64719	0.00445332
						rpl16	-4.61419	0.00402094			tktA	-4.56406	0.00479012			apcE	-4.58758	0.0048024			rpl5	-4.54037	0.0116779			ssr1768	-4.64229	0.0091949
						rpoC1	-4.61126	0.00402094			hemC	-4.55886	0.0250818			slr0519	-4.57435	0.0048024			sqdB	-4.53714	0.00572972			atpA	-4.56286	0.00445332
						tufA	-4.60288	0.00402094			odhB	-4.54967	0.00434847			rps11	-4.57374	0.0048024			gylA	-4.52819	0.00462347			guaA	-4.54006	0.00445332
						desC(des9)	-4.5955	0.00402094			apcE	-4.54892	0.00436271			psbC	-4.51415	0.0048024			accA	-4.49072	0.00462347			pet112	-4.50822	0.00445332
						rps18	-4.55311	0.00703267			psbC	-4.54311	0.00434847			ssl8008	-4.50899	0.021477			hemB	-4.48142	0.0152152			atpF	-4.48893	0.00445332
						fabZ	-4.54897	0.00402094			petC	-4.52898	0.0162041			trxA3	-4.49656	0.0048024			chlM	-4.46852	0.00462347			gmhA	-4.46279	0.00445332
						ileS	-4.52656	0.00402094			rpl24	-4.48644	0.00434847			leuB	-4.49266	0.0048024			ndhJ	-4.45509	0.00462347			lepB2	-4.42445	0.00645614
						slr1470	-4.47606	0.00402094			pet112	-4.46006	0.00434847			rpl21	-4.41693	0.0151252			gcpE	-4.4463	0.00462347			slr1611	-4.40745	0.00445332
						ccmA	-4.44259	0.0477993			ssr1768	-4.45935	0.00954726			sll1945	-4.41488	0.0192564			gcvP	-4.44339	0.00827782			ileS	-4.40353	0.00445332
						slr0643	-4.43996	0.00402094			slr1462	-4.45658	0.00434847			sll1714	-4.39852	0.0265084			ssr2067	-4.37856	0.0273031			IAP75	-4.40215	0.0256904
						ssr1768	-4.43952	0.0086907			sll0037	-4.44553	0.0197606			prsA	-4.35436	0.0048024			pheA	-4.37578	0.00937431			slr1923	-4.39747	0.00773903
						IAP75	-4.42455	0.00402094			ycf38	-4.43389	0.0111694			slr0338	-4.32944	0.00499449			rfbA2	-4.35123	0.00462347			slr1676	-4.39686	0.00445332
						thrC2	-4.41767	0.00402094			desC(des9)	-4.433	0.00434847			secY	-4.3245	0.0048024			sll0488	-4.34713	0.00462347			carB	-4.3934	0.0238961
						sll1377	-4.35556	0.00421122			gmhA	-4.42427	0.00434847			accD	-4.3192	0.0048024			slr1421	-4.34475	0.00462347			prk	-4.36638	0.00445332
						slr1515	-4.31262	0.0135434			yibO	-4.42194	0.00438158			rps14	-4.31914	0.0151252			sll8001	-4.31046	0.026115			plsX	-4.35719	0.0305539
						ftsH2	-4.27689	0.00402094			hemA	-4.4161	0.00434847			slr1934	-4.26346	0.00660558			cbbA	-4.24453	0.00462347			slr1778	-4.33809	0.0352617
						sll1915	-4.26776	0.00402094			hisS	-4.38456	0.00438158			slr1046	-4.25517	0.04989			trpB	-4.21832	0.0217298			leuB	-4.29526	0.00445332
						infC	-4.24831	0.00559615			hemE	-4.3825	0.00434847			hisI	-4.24211	0.0048024			apcA	-4.19903	0.00462347			slr1098	-4.28822	0.00445332
						sll0037	-4.23116	0.00420217			leuS	-4.35694	0.00434847			infC	-4.22834	0.0092638			sohA	-4.19548	0.0297858			rpl16	-4.28469	0.00445332
						ffh	-4.22155	0.00402094			aroA	-4.31321	0.00449457			hemA	-4.20218	0.0048024			slr0445	-4.18777	0.00462347			sll1377	-4.25881	0.00445332
						slr0915	-4.21718	0.00515083			ccmA	-4.28797	0.00830723			fabZ	-4.20113	0.00542706			rpoC1	-4.15395	0.00579878			hemB	-4.23812	0.0149425
						rps14	-4.21356	0.00420217			secD	-4.24979	0.0250818			hemC	-4.18342	0.0092638			slr1623	-4.11639	0.00462347			fus2	-4.22199	0.0046349
						rps3	-4.16831	0.00402094			trpS	-4.24743	0.00434847			leuS	-4.14658	0.0048024			hisI	-4.07757	0.00462347			infA	-4.17556	0.00445332
						rpl33	-4.15399	0.00402094			trpB	-4.24661	0.00434847			ycf38	-4.14558	0.00542706			slr1079	-4.07116	0.00567199			pyrG	-4.16856	0.00480087
						rps9	-4.14801	0.016252			infC	-4.24562	0.0111694			pheA	-4.14059	0.00814724			adk2	-4.0301	0.00567199			slr0338	-4.16383	0.00445332
						acp	-4.12882	0.00402094			leuD	-4.23682	0.0149863			psbK	-4.08726	0.0265084			slr0907	2.04298	0.0073347			sll1656	-4.15848	0.00445332
						sll1571	-4.11744	0.0145677			rbcL	-4.23067	0.00434847			ho1	-4.05768	0.0048024			rbcR	2.38333	0.00572972			gylA	-4.11864	0.00445332
						met3	-4.07111	0.00402094			slr1841	-4.22659	0.00434847			lim	-4.04953	0.0186634			slr0400	2.47546	0.00498057			dnaX	-4.10244	0.0140588
						rpl31	-4.06282	0.00402094			petD	-4.22199	0.00434847			moeB	-4.03725	0.0072665			napA	2.66956	0.00462347			rps19	-4.08666	0.0120981
						yibO	-4.06158	0.00617317			aroC	-4.2149	0.0079977			aroA	-4.01618	0.00752233			sll0219	3.08266	0.00462347			sir	-4.08035	0.00445332
						rps13	-4.04279	0.00402094			prk	-4.15225	0.00434847			bioF	-4.00401	0.0358049			sll0218	4.41198	0.00462347			slr1470	-4.07862	0.00445332
						hisS	-4.02338	0.00420217			moeB	-4.14174	0.00434847			rpoE	2.04674	0.00660558			sll0217	4.6905	0.00462347			ssl0350	-4.06727	0.0238961
						leuB	-4.02271	0.00402094			slr1934	-4.11963	0.0477688			slr1299	2.1751	0.0048024								slr1046	-4.05413	0.00798755
						ftsY	-4.01855	0.00451265			petA	-4.11393	0.00434847			slr0813	2.82253	0.00752233								secY	-4.05087	0.00445332
						rpl1	-4.00379	0.00402094			psbD	-4.10007	0.00434847			slr0907	3.21518	0.0048024								trxA3	-4.02639	0.00445332
						slr1916	2.55071	0.00402094			fabF	-4.09827	0.00434847			slr0909	3.4496	0.0048024								rps13	-4.01974	0.00445332
						pxcA	2.82428	0.00402094			slr1783	-4.09232	0.00434847			pmgA	3.84755	0.00497307								ssl3769	2.05055	0.00445332
						sll0689	3.45642	0.00402094			rps11	-4.09223	0.00434847													slr1253	2.05546	0.00445332
						pmgA	3.89603	0.00402094			fabZ	-4.06445	0.00434847													slr1916	2.60026	0.00445332
						slr1609	4.2831	0.00402094			rps3	-4.0497	0.00434847													slr1609	3.11811	0.00445332
											purC	-4.04373	0.00434847													sll0095	3.70917	0.00445332
											sll1945	-4.04127	0.00696556													pmgA	5.85448	0.004681
											slr1676	-4.02263	0.00479012
											sir	-4.01464	0.00434847
											rps17	-4.00922	0.00434847
											apcA	-4.00899	0.00434847
											aspS	-4.00435	0.00434847
											slr1916	2.45119	0.00434847
											slr0909	3.01412	0.00639305
											pmgA	5.62217	0.00596501
						HC, LL, -N					HC, LL, +G					HC, LL, +FL					LC, LL, +G					LC, LL, +FL						LC, LL, +D, +G
						sgRNA_target	wmean_fitness	p_adj			sgRNA_target	wmean_fitness	p_adj			sgRNA_target	wmean_fitness	p_adj			sgRNA_target	wmean_fitness	p_adj			sgRNA_target	wmean_fitness	p_adj			sgRNA_target	wmean_fitness	p_adj
						nrdA	-6.8751	0.00467411			nrdA	-7.20995	0.00388614			nrdA	-6.46726	0.00467162			pilT	-6.98854	0.00372933			hisB2	-7.04869	0.00470043			rpl11	-6.84219	0.00440332
						slr0050	-6.06286	0.0086622			rpl11	-6.65736	0.00388614			ycf43	-6.11598	0.00467162			nrdA	-6.87476	0.00372933			rfbP	-6.53537	0.00470043			nrdA	-6.78297	0.00390366
						slr1046	-5.96714	0.00714572			pilT	-6.32219	0.00388614			rpl12	-5.82023	0.0052134			ccmA	-6.23186	0.0213745			desC(des9)	-6.04836	0.00470043			atpB	-6.41376	0.00390366
						hemB	-5.92417	0.00467411			rfbP	-6.29827	0.00388614			atpB	-5.81339	0.00621684			hisB2	-5.96846	0.00372933			slr1462	-5.7805	0.00470043			prk	-6.37377	0.00390366
						rfbP	-5.782	0.00467411			acp	-6.11554	0.00388614			acp	-5.79601	0.00495737			trpS	-5.92631	0.00372933			sll0995	-5.7089	0.00470043			adk2	-6.0405	0.00390366
						rpl10	-5.74871	0.00467411			atpB	-6.00767	0.00388614			adk2	-5.77024	0.00467162			acp	-5.91735	0.00372933			slr1611	-5.66789	0.00470043			rfbP	-6.02708	0.00396204
						ycf43	-5.62848	0.00467411			gmhA	-5.92049	0.00388614			rpl11	-5.75418	0.00467162			thrC2	-5.89798	0.00372933			fabF	-5.65757	0.00470043			tufA	-5.88086	0.00390366
						rpl12	-5.6031	0.00467411			fabF	-5.74283	0.00388614			rpl5	-5.7291	0.00467162			rpl11	-5.80494	0.00372933			accD	-5.63545	0.00470043			acp	-5.71474	0.00390366
						rpl6	-5.58082	0.00467411			slr1462	-5.65725	0.00388614			rpl35	-5.68282	0.00467162			rpoC1	-5.75884	0.00372933			slr1378	-5.61329	0.00470043			glk	-5.68858	0.00390366
						ccmA	-5.53718	0.00482314			rps15	-5.63963	0.00388614			slr0050	-5.67413	0.00527296			slr1949	-5.66754	0.0124655			slr1315	-5.55671	0.0252005			rpl35	-5.64178	0.00390366
						pilT	-5.47318	0.0256838			leuB	-5.62242	0.00388614			rpl6	-5.52895	0.00467162			tufA	-5.63056	0.00372933			slr1949	-5.55638	0.00554241			ccmA	-5.63926	0.016276
						rpl5	-5.46539	0.00769843			carB	-5.562	0.0105726			thrC2	-5.43364	0.00467162			adk2	-5.61339	0.00372933			plsX	-5.5117	0.00477309			ycf43	-5.58295	0.00451355
						hisI	-5.46462	0.00467411			tufA	-5.52624	0.00388614			entC	-5.37706	0.00467162			desC(des9)	-5.52272	0.00372933			sll1072	-5.50418	0.0086442			rpl10	-5.54298	0.00390366
						acp	-5.45946	0.00624865			rpl10	-5.52084	0.00388614			hisB2	-5.34404	0.00467162			rpl10	-5.49104	0.00372933			acp	-5.49956	0.00470043			trpS	-5.4941	0.00390366
						rpl11	-5.43474	0.00467411			trpS	-5.47681	0.00388614			rfbA2	-5.33179	0.00467162			accD	-5.4568	0.00372933			slr1046	-5.46689	0.00759169			lpxA	-5.48768	0.00486139
						slr1778	-5.34472	0.00482314			thrC2	-5.45379	0.00388614			slr1949	-5.32489	0.00561429			gmhA	-5.41637	0.00372933			ftsH2	-5.4293	0.0309875			rpoC1	-5.44093	0.00390366
						thrC2	-5.32731	0.00467411			slr1841	-5.43398	0.00388614			rpoC1	-5.26959	0.00467162			rfbP	-5.37539	0.00372933			sll0832	-5.42442	0.00470043			rpl5	-5.44073	0.00390366
						leuB	-5.29079	0.00467411			rpl35	-5.43363	0.00388614			rpl10	-5.23501	0.00467162			plsX	-5.31688	0.004067			slr1841	-5.42271	0.00470043			fabF	-5.37919	0.00390366
						rpoC1	-5.28519	0.00467411			rpoC1	-5.39068	0.00388614			rpl21	-5.17563	0.00866808			ileS	-5.29882	0.00372933			ssr1768	-5.40601	0.00830118			ndhK	-5.33036	0.00390366
						adk2	-5.21793	0.00467411			rpl5	-5.37244	0.00388614			rfbP	-5.146	0.00467162			sll1528	-5.26733	0.0445274			ycf43	-5.38655	0.00759169			rps15	-5.32092	0.00396204
						tufA	-5.20724	0.00470646			adk2	-5.25777	0.00388614			tufA	-5.14472	0.0116125			guaA	-5.2304	0.00372933			dnaJ2	-5.3342	0.0165169			IAP75	-5.27972	0.0059002
						guaA	-5.18941	0.00467411			hisB2	-5.21468	0.00388614			trpS	-5.07484	0.00467162			rpl6	-5.22224	0.007367			hemA	-5.31465	0.00470043			pilT	-5.2201	0.00390366
						hisB2	-5.10413	0.00467411			ileS	-5.14283	0.00388614			IAP75	-5.06918	0.00672637			rfbA2	-5.17367	0.00372933			sll1714	-5.3074	0.0264624			hisB2	-5.2019	0.00390366
						rfbA2	-5.09492	0.00467411			prk	-5.11889	0.00388614			moeB	-5.02685	0.00475106			hisI	-5.12356	0.00388093			slr1778	-5.23216	0.00554241			ssl3364	-5.19502	0.00390366
						lysA	-4.85662	0.00470646			lpxA	-5.07642	0.00466319			lysA	-4.99843	0.0048742			trpB	-5.10422	0.00372933			thrC2	-5.22883	0.00470043			secY	-5.14887	0.00390366
						accD	-4.82711	0.00467411			secY	-5.02897	0.00388614			fabF	-4.98533	0.00467162			rpl5	-5.03617	0.0307462			slr1818	-5.21383	0.00470043			desC(des9)	-5.0671	0.00390366
						aroA	-4.78874	0.00663378			IAP75	-5.00089	0.00631359			secY	-4.9397	0.00467162			trpF	-5.00944	0.00378178			psaA	-5.19675	0.00470043			gmhA	-5.05276	0.0105177
						aroB	-4.76271	0.00769843			ftsH2	-4.99704	0.00388614			accD	-4.88665	0.00467162			lysA	-5.00679	0.00413756			ssl0350	-5.18093	0.0264624			leuB	-5.03491	0.00390366
						ssr1768	-4.72447	0.00843401			pyrG	-4.99633	0.00388614			slr1046	-4.87336	0.0297648			slr1841	-5.00129	0.00372933			guaA	-5.15236	0.00470043			rps11	-5.02951	0.00390366
						lpxA	-4.72269	0.0264554			slr1949	-4.97577	0.00955498			rps11	-4.83648	0.00467162			pyrG	-4.98659	0.00372933			lysA	-5.1463	0.00470043			rpl6	-4.95504	0.00396204
						slr1462	-4.71617	0.00467411			rfbA2	-4.95303	0.00388614			slr1778	-4.82575	0.00495737			carB	-4.96891	0.00372933			sll5004	-5.13128	0.00479611			rfbA2	-4.93352	0.00390366
						ycf38	-4.71052	0.0140519			lysA	-4.92166	0.00388614			desC(des9)	-4.80145	0.00467162			rpl35	-4.96547	0.00372933			prk	-5.04674	0.00470043			ileS	-4.91797	0.00390366
						pyrG	-4.70149	0.0086622			desC(des9)	-4.88571	0.00388614			rpl24	-4.72006	0.00825842			slr1462	-4.9613	0.00372933			IAP75	-5.04268	0.00951789			slr1676	-4.90503	0.0229614
						desC(des9)	-4.69986	0.00467411			slr1676	-4.86168	0.00388614			infC	-4.70185	0.0111377			rps15	-4.91643	0.00372933			rfbA2	-4.9961	0.00470043			slr1841	-4.88984	0.00390366
						rps15	-4.67063	0.00480477			ftsH	-4.80528	0.00388614			leuB	-4.64936	0.00467162			yibO	-4.88344	0.00372933			ssl8008	-4.94423	0.0165169			ssr1768	-4.86959	0.00833374
						ileS	-4.64817	0.00467411			hisI	-4.76565	0.00391054			rps3	-4.62132	0.00467162			hemB	-4.82885	0.0238548			sll0913	-4.91484	0.00470043			slr0519	-4.8558	0.00390366
						trpS	-4.63822	0.00467411			slr0519	-4.75667	0.00388614			ycf38	-4.60515	0.00475106			leuB	-4.82368	0.00372933			gylA	-4.90244	0.00470043			thrC2	-4.83451	0.00390366
						carB	-4.63083	0.0163606			gylA	-4.75101	0.00388614			hemB	-4.58963	0.0393158			sir	-4.82327	0.00372933			slr1095	-4.85935	0.00474387			ndhJ	-4.82051	0.00390366
						infC	-4.62805	0.00974849			rpl12	-4.70989	0.00388614			ftsH4	-4.58929	0.00467162			rpl12	-4.8109	0.00372933			ndhH	-4.85754	0.00470043			atpD	-4.79062	0.00390366
						pet112	-4.56881	0.00467411			rps11	-4.70303	0.00388614			trpB	-4.53708	0.00467162			atpB	-4.76672	0.00372933			sohA	-4.84868	0.0486777			pet112	-4.78095	0.00390366
						slr1934	-4.55988	0.00470646			guaA	-4.69768	0.00388614			slr1462	-4.52638	0.00467162			secY	-4.76133	0.00372933			entC	-4.84629	0.00470043			guaA	-4.76052	0.00390366
						atpB	-4.52807	0.00769843			yibO	-4.65154	0.00388614			rps17	-4.50276	0.00467162			slr1778	-4.7567	0.0232514			slr1419	-4.82904	0.00830118			rps7	-4.75966	0.00466802
						rps7	-4.51214	0.00467411			rpl21	-4.65093	0.0143701			ssr1768	-4.49029	0.00866808			leuD	-4.71106	0.0117165			sds	-4.8289	0.00470043			odhB	-4.70584	0.00813721
						hemC	-4.49992	0.0130037			ycf43	-4.63204	0.00388614			slr1515	-4.49018	0.0307858			gylA	-4.67356	0.00372933			accA	-4.77722	0.00470043			slr0338	-4.69374	0.00390366
						trpB	-4.49133	0.00467411			rpl6	-4.60107	0.00391054			plsX	-4.47116	0.022626			aroA	-4.63049	0.00378178			dgkA	-4.75258	0.00470043			sll0396	-4.6771	0.0279282
						slr0519	-4.48474	0.00467411			moeB	-4.59502	0.00388614			lepB2	-4.47061	0.0218854			ssl3364	-4.62777	0.00372933			slr1421	-4.71873	0.00470043			yibO	-4.66601	0.00451355
						hisS	-4.47347	0.00470646			infC	-4.58848	0.00772491			guaA	-4.47053	0.00467162			accA	-4.60406	0.00372933			rpl6	-4.6511	0.00479611			slr1462	-4.65722	0.00390366
						fus2	-4.46936	0.00467411			rps7	-4.56944	0.00709598			sir	-4.44826	0.00467162			lysS	-4.53514	0.00372933			ssr2067	-4.62959	0.0264624			rps3	-4.61609	0.00390366
						rpl24	-4.44503	0.0046972			trpB	-4.52352	0.00388614			pet112	-4.43897	0.00467162			fabF	-4.51757	0.00372933			cmpA	-4.62811	0.00470043			infA	-4.60632	0.00390366
						slr1841	-4.41452	0.00467411			odhB	-4.46568	0.00391054			psbK	-4.41336	0.0257153			slr1611	-4.4867	0.00372933			pet112	-4.57292	0.00470043			ndhH	-4.55993	0.00390366
						hemA	-4.40923	0.00467411			slr0050	-4.45723	0.0281521			sll0210	-4.41306	0.0210839			odhB	-4.45202	0.00444883			sll8001	-4.55079	0.00479611			atpF	-4.55428	0.00390366
						odhB	-4.40768	0.0476089			dnaJ2	-4.44357	0.0197923			cbbA	-4.39083	0.00467162			sll1945	-4.44467	0.0051003			slr0338	-4.51492	0.00470043			bioF	-4.54163	0.0479064
						apcE	-4.37335	0.00467411			sir	-4.43583	0.00388614			ileS	-4.3528	0.00467162			ssr1768	-4.4167	0.00763984			rpoC1	-4.51179	0.00476706			ndhC	-4.50108	0.00390366
						slr0915	-4.36899	0.0056303			infA	-4.42461	0.00388614			slr1841	-4.31715	0.00467162			ftsH2	-4.40525	0.00372933			psbC	-4.4869	0.00470043			ftsH	-4.48993	0.00471433
						rpl35	-4.36273	0.00467411			plsX	-4.40037	0.0220213			slr0915	-4.29131	0.00545124			slr0882	-4.38935	0.00643286			trpS	-4.4836	0.00470043			atpI	-4.46262	0.00390366
						plsX	-4.35233	0.00624865			aroA	-4.36423	0.00501532			slr0519	-4.28352	0.00467162			ftsH	-4.33296	0.00388093			sll0488	-4.48001	0.00855893			pyrG	-4.44034	0.0114194
						clpP4	-4.29251	0.010917			proS	-4.34531	0.00388614			odhB	-4.25958	0.0245583			hemC	-4.32586	0.00722696			pheA	-4.43522	0.0170262			rpl21	-4.39411	0.0145552
						sir	-4.29205	0.00467411			trpF	-4.33953	0.00466319			infA	-4.21406	0.00467162			lpxA	-4.2996	0.004067			ftsH4	-4.42013	0.00470043			hisI	-4.39103	0.00390366
						bioF	-4.29093	0.0191273			rpl19	-4.32241	0.00388614			hisS	-4.21245	0.00504797			prk	-4.27147	0.00372933			sll1461	-4.41916	0.00470043			carB	-4.37201	0.0083167
						leuS	-4.28071	0.00467411			ssl3364	-4.30668	0.00388614			rps15	-4.20791	0.00467162			sll1072	-4.26527	0.0121367			ho1	-4.41654	0.00470043			atpA	-4.36944	0.00390366
						rps11	-4.27149	0.00522913			ssr2067	-4.3056	0.0223198			hemC	-4.19964	0.00643407			hisS	-4.2603	0.00374274			chlM	-4.41242	0.00470043			ssr2067	-4.34267	0.0241864
						prk	-4.26377	0.00467411			rps3	-4.29878	0.00388614			rpl33	-4.18428	0.00699144			rps7	-4.22531	0.00372933			hemB	-4.38426	0.017559			slr1611	-4.3397	0.00466802
						tktA	-4.26194	0.00580667			rpl33	-4.27803	0.00388614			sds	-4.14437	0.00467162			rps11	-4.22224	0.00372933			ndhK	-4.38353	0.00470043			rpl19	-4.27165	0.00390366
						rps3	-4.25768	0.00467411			pet112	-4.27191	0.00388614			rps9	-4.13698	0.00467162			bioF	-4.21894	0.0296225			gcpE	-4.38028	0.00470043			slr1098	-4.23802	0.00390366
						dnaJ2	-4.25447	0.0184426			sll1656	-4.25793	0.00388614			gmhA	-4.10077	0.00475106			pet112	-4.18991	0.00372933			sll0154	-4.35149	0.00470043			sll1656	-4.22714	0.00390366
						fabZ	-4.2506	0.00467411			accD	-4.2556	0.00388614			psaA	-4.10064	0.0052134			IAP75	-4.159	0.0474058			tktA	-4.27613	0.00470043			rpl12	-4.22378	0.00403059
						sqdB	-4.24256	0.00467411			hemB	-4.23086	0.0454623			rpl16	-4.08303	0.00467162			pykF	-4.14773	0.00372933			rpoDI	-4.25663	0.00470043			fus2	-4.21448	0.00390366
						petC	-4.23962	0.02158			slr1611	-4.20327	0.00997509			slr1923	-4.07322	0.00467162			sohA	-4.13895	0.0445274			sll1734	-4.1451	0.00470043			infC	-4.20907	0.0064734
						psbC	-4.23939	0.00467411			atpD	-4.18176	0.00388614			rps14	-4.06622	0.012106			rpl15	-4.12431	0.00372933			sll0925	-4.14346	0.00470043			rpl15	-4.17627	0.00390366
						secY	-4.21627	0.00467411			psbK	-4.17296	0.0223198			dnaJ2	-4.05871	0.0267374			infA	-4.10487	0.00372933			slr0445	-4.13677	0.00470043			rpl24	-4.16603	0.00451355
						rps14	-4.20184	0.032852			trxA3	-4.1684	0.00388614			slr1916	2.30383	0.00467162			thrC	-4.10416	0.00372933			hisS	-4.1321	0.0220382			gap2	-4.16592	0.00390366
						cbbA	-4.16499	0.00467411			bioF	-4.16682	0.0102329			slr0909	2.55832	0.0125208			sll1656	-4.09668	0.00372933			sll0319	-4.08841	0.00470043			rps14	-4.13823	0.00422316
						sll1072	-4.15209	0.0158913			rpl1	-4.15694	0.00388614			slr1299	2.97958	0.00467162			rpl24	-4.065	0.00372933			ribA	-4.03233	0.00470043			accD	-4.07841	0.00390366
						aroC	-4.11646	0.0251366			sll1945	-4.13597	0.0102329			slr0813	3.47893	0.0097429			moeB	-4.06222	0.00372933			ftsH	-4.02816	0.00816403			rps19	-4.05145	0.00611214
						ssr2067	-4.047	0.0255752			rps19	-4.11224	0.0105726			rpoE	4.11397	0.00621684			sds	-4.0571	0.00372933			napA	2.05873	0.00618917			ftrC	-4.04697	0.00390366
						sohA	-4.03933	0.0374601			atpF	-4.09022	0.00388614			pmgA	4.59542	0.0181609			rpoDI	-4.05342	0.00372933			sll0844	2.34314	0.00470043			proS	-4.02994	0.00390366
						entC	-4.03612	0.00467411			aroB	-4.08987	0.00681816								slr0519	-4.03473	0.00372933			sll0219	3.66863	0.00470043			slr1623	-4.01454	0.00390366
						slr0813	2.65734	0.0056303			clpP4	-4.08893	0.00424467								slr1470	-4.01119	0.00372933			sll0218	4.33088	0.00470043			psbC	2.34232	0.00390366
						slr1299	2.72411	0.00467411			accA	-4.07037	0.00388614								proS	-4.00757	0.00372933			sll0217	5.01933	0.00470043			slr1990	2.46906	0.0150616
						slr1916	3.0015	0.00467411			secD	-4.06256	0.0430775								slr0758	2.26739	0.00372933								psbJ	2.53447	0.00758174
						slr0907	3.7759	0.00467411			leuS	-4.06181	0.00388614								cytM	2.27068	0.00372933								psbD	2.5694	0.00390366
						slr0909	4.79499	0.00467411			pmgA	2.36059	0.00388614								ssr2062	2.58798	0.0474058								psbD2	2.9985	0.00670975
						pmgA	5.4788	0.00480477			slr0758	2.39578	0.00388614								trx	2.62106	0.00372933								trx	3.15199	0.00390366
											sll1496	4.92099	0.00388614								pmgA	3.19016	0.00372933								psbF	3.22479	0.00785461
																					sll1496	3.67221	0.00372933								psbE	3.3594	0.00390366
																															psbB	4.30215	0.00390366

### Sheet: Unannotated gene list
							Unannotated genes with high absolute fitness score and low p-adj in each tested condition
			HC, HL				HC, IL					LC, IL				LC, LL
			sgRNA_target	wmean_fitness	p_adj		sgRNA_target	wmean_fitness	p_adj			sgRNA_target	wmean_fitness	p_adj		sgRNA_target	wmean_fitness	p_adj
			sll0933	-5.56333	0.0328885		slr1046	-5.19195	0.00434847			slr1611	-5.56095	0.00462347		slr1462	-5.57122	0.00445332
			slr1676	-5.26339	0.00402094		sll0933	-5.14018	0.0183674			slr1949	-5.25654	0.0103101		slr0882	-5.40909	0.00445332
			slr1098	-5.18346	0.00402094		slr1034	-5.10717	0.0477688			slr1462	-5.25559	0.00462347		slr1841	-5.33842	0.00445332
			slr1783	-4.98295	0.00402094		slr1949	-4.95759	0.0368756			sll0995	-5.24175	0.00462347		slr0519	-5.15115	0.00445332
			sll1656	-4.98224	0.00402094		slr0050	-4.84665	0.00738046			slr1778	-5.19698	0.00652768		slr0050	-5.13589	0.0160388
			slr1470	-4.47606	0.00402094		slr0882	-4.77691	0.0100054			ssr1768	-5.17289	0.00852752		ssr1768	-4.64229	0.0091949
			slr0643	-4.43996	0.00402094		slr0519	-4.62061	0.00434847			slr1095	-5.07463	0.00695369		slr1611	-4.40745	0.00445332
			ssr1768	-4.43952	0.0086907		ssr1768	-4.45935	0.00954726			ssl0350	-5.05135	0.0273031		slr1923	-4.39747	0.00773903
			sll1377	-4.35556	0.00421122		slr1462	-4.45658	0.00434847			slr1470	-5.00922	0.00462347		slr1676	-4.39686	0.00445332
			slr1515	-4.31262	0.0135434		sll0037	-4.44553	0.0197606			sll1714	-4.97758	0.0273031		slr1778	-4.33809	0.0352617
			sll1915	-4.26776	0.00402094		slr1841	-4.22659	0.00434847			sll0556	-4.82268	0.0410219		slr1098	-4.28822	0.00445332
			sll0037	-4.23116	0.00420217		slr1783	-4.09232	0.00434847			slr1378	-4.7954	0.00462347		sll1377	-4.25881	0.00445332
			slr0915	-4.21718	0.00515083		sll1945	-4.04127	0.00696556			sll1072	-4.75453	0.0152152		slr0338	-4.16383	0.00445332
			sll1571	-4.11744	0.0145677		slr1676	-4.02263	0.00479012			slr1419	-4.75286	0.0366822		sll1656	-4.15848	0.00445332
			slr1916	2.55071	0.00402094		slr1916	2.45119	0.00434847			sll5004	-4.6497	0.00827782		slr1470	-4.07862	0.00445332
			sll0689	3.45642	0.00402094		slr0909	3.01412	0.00639305			slr1818	-4.56974	0.00462347		ssl0350	-4.06727	0.0238961
												ssr2067	-4.37856	0.0273031		slr1046	-4.05413	0.00798755
			HC, LL				HC, LL, +FL					sll0488	-4.34713	0.00462347		ssl3769	2.05055	0.00445332
			sgRNA_target	wmean_fitness	p_adj		sgRNA_target	wmean_fitness	p_adj			slr1421	-4.34475	0.00462347		slr1253	2.05546	0.00445332
			slr1949	-5.73209	0.0155633		slr0050	-5.67413	0.00527296			sll8001	-4.31046	0.026115		slr1916	2.60026	0.00445332
			slr1778	-5.70653	0.00900905		slr1949	-5.32489	0.00561429			slr0445	-4.18777	0.00462347		sll0095	3.70917	0.00445332
			slr1462	-5.69987	0.0048024		slr1046	-4.87336	0.0297648			slr1623	-4.11639	0.00462347
			slr1841	-5.64472	0.0048024		slr1778	-4.82575	0.00495737			slr1079	-4.07116	0.00567199		LC, LL, +FL
			slr1611	-5.37823	0.0048024		slr1462	-4.52638	0.00467162			slr0907	2.04298	0.0073347		sgRNA_target	wmean_fitness	p_adj
			ssl0350	-4.81342	0.0265084		ssr1768	-4.49029	0.00866808			slr0400	2.47546	0.00498057		slr1462	-5.7805	0.00470043
			ssr1768	-4.67818	0.0092638		slr1515	-4.49018	0.0307858							sll0995	-5.7089	0.00470043
			ssr2067	-4.6446	0.0265084		sll0210	-4.41306	0.0210839			LC, LL, +D, +G				slr1611	-5.66789	0.00470043
			slr0050	-4.61004	0.00592355		slr1841	-4.31715	0.00467162			sgRNA_target	wmean_fitness	p_adj		slr1378	-5.61329	0.00470043
			slr0519	-4.57435	0.0048024		slr0915	-4.29131	0.00545124			slr1676	-4.90503	0.0229614		slr1315	-5.55671	0.0252005
			ssl8008	-4.50899	0.021477		slr0519	-4.28352	0.00467162			slr1841	-4.88984	0.00390366		slr1949	-5.55638	0.00554241
			sll1945	-4.41488	0.0192564		slr1923	-4.07322	0.00467162			ssr1768	-4.86959	0.00833374		sll1072	-5.50418	0.0086442
			sll1714	-4.39852	0.0265084		slr1916	2.30383	0.00467162			slr0519	-4.8558	0.00390366		slr1046	-5.46689	0.00759169
			slr0338	-4.32944	0.00499449		slr0909	2.55832	0.0125208			slr0338	-4.69374	0.00390366		sll0832	-5.42442	0.00470043
			slr1046	-4.25517	0.04989		slr1299	2.97958	0.00467162			sll0396	-4.6771	0.0279282		slr1841	-5.42271	0.00470043
			slr1299	2.1751	0.0048024		slr0813	3.47893	0.0097429			slr1462	-4.65722	0.00390366		ssr1768	-5.40601	0.00830118
			slr0813	2.82253	0.00752233							ssr2067	-4.34267	0.0241864		sll1714	-5.3074	0.0264624
			slr0907	3.21518	0.0048024		HC, LL, -N					slr1611	-4.3397	0.00466802		slr1778	-5.23216	0.00554241
			slr0909	3.4496	0.0048024		sgRNA_target	wmean_fitness	p_adj			slr1098	-4.23802	0.00390366		slr1818	-5.21383	0.00470043
							slr0050	-6.06286	0.0086622			sll1656	-4.22714	0.00390366		ssl0350	-5.18093	0.0264624
			HC, LL, +G				slr1046	-5.96714	0.00714572			slr1623	-4.01454	0.00390366		sll5004	-5.13128	0.00479611
			sgRNA_target	wmean_fitness	p_adj		slr1778	-5.34472	0.00482314			slr1990	2.46906	0.0150616		ssl8008	-4.94423	0.0165169
			slr1462	-5.65725	0.00388614		ssr1768	-4.72447	0.00843401							sll0913	-4.91484	0.00470043
			slr1841	-5.43398	0.00388614		slr1462	-4.71617	0.00467411			LC, LL, +G				slr1095	-4.85935	0.00474387
			slr1949	-4.97577	0.00955498		slr0519	-4.48474	0.00467411			sgRNA_target	wmean_fitness	p_adj		slr1419	-4.82904	0.00830118
			slr1676	-4.86168	0.00388614		slr1841	-4.41452	0.00467411			slr1949	-5.66754	0.0124655		slr1421	-4.71873	0.00470043
			slr0519	-4.75667	0.00388614		slr0915	-4.36899	0.0056303			sll1528	-5.26733	0.0445274		ssr2067	-4.62959	0.0264624
			slr0050	-4.45723	0.0281521		sll1072	-4.15209	0.0158913			slr1841	-5.00129	0.00372933		sll8001	-4.55079	0.00479611
			ssr2067	-4.3056	0.0223198		ssr2067	-4.047	0.0255752			slr1462	-4.9613	0.00372933		slr0338	-4.51492	0.00470043
			sll1656	-4.25793	0.00388614		slr0813	2.65734	0.0056303			slr1778	-4.7567	0.0232514		sll0488	-4.48001	0.00855893
			slr1611	-4.20327	0.00997509		slr1299	2.72411	0.00467411			slr1611	-4.4867	0.00372933		sll1461	-4.41916	0.00470043
			sll1945	-4.13597	0.0102329		slr1916	3.0015	0.00467411			sll1945	-4.44467	0.0051003		sll0154	-4.35149	0.00470043
			slr0758	2.39578	0.00388614		slr0907	3.7759	0.00467411			ssr1768	-4.4167	0.00763984		sll1734	-4.1451	0.00470043
			sll1496	4.92099	0.00388614		slr0909	4.79499	0.00467411			slr0882	-4.38935	0.00643286		sll0925	-4.14346	0.00470043
												sll1072	-4.26527	0.0121367		slr0445	-4.13677	0.00470043
												sll1656	-4.09668	0.00372933		sll0319	-4.08841	0.00470043
												slr0519	-4.03473	0.00372933		sll0844	2.34314	0.00470043
												slr1470	-4.01119	0.00372933
												slr0758	2.26739	0.00372933
												ssr2062	2.58798	0.0474058
												sll1496	3.67221	0.00372933
